# Dynamic PRC1-CBX8 stabilizes a porous structure of chromatin condensates

**DOI:** 10.1101/2023.05.08.539931

**Authors:** Michael Uckelmann, Vita Levina, Cyntia Taveneau, Xiao Han Ng, Varun Pandey, Jasmine Martinez, Shweta Mendiratta, Justin Houx, Marion Boudes, Hari Venugopal, Sylvain Trépout, Qi Zhang, Sarena Flanigan, Minrui Li, Emma Sierecki, Yann Gambin, Partha Pratim Das, Oliver Bell, Alex de Marco, Chen Davidovich

## Abstract

The compaction of chromatin is a prevalent paradigm in gene repression. Chromatin compaction is commonly thought to repress transcription by restricting chromatin accessibility. However, the spatial organisation and dynamics of chromatin compacted by gene-repressing factors are unknown. Using cryo-electron tomography, we solved the three-dimensional structure of chromatin condensed by the Polycomb Repressive Complex 1 (PRC1) in a complex with CBX8. PRC1-condensed chromatin is porous and stabilised through multivalent dynamic interactions of PRC1 with chromatin. Mechanistically, positively charged residues on the internally disordered regions (IDRs) of CBX8 mask negative charges on the DNA to stabilize the condensed state of chromatin. Within condensates, PRC1 remains dynamic while maintaining a static chromatin structure. In differentiated mouse embryonic stem cells, CBX8-bound chromatin remains accessible. These findings challenge the idea of rigidly compacted polycomb domains and instead provides a mechanistic framework for dynamic and accessible PRC1-chromatin condensates.
