## Supplementary Data 3. for "Dynamic PRC1-CBX8 stabilizes a porous structure of chromatin condensates"

	PepPos1	PepPos2	PepSeq1	PepSeq2	LinkPos1	LinkPos2	Protein1	Protein2	Score
1	289	89	AAFLEAKGQGALDPNGTR	AKTYEFR	7	2	CBX8	CBX8	7.030058e-07
2	289	82	AAFLEAKGQGALDPNGTR	LVPGLFKNEMK	7	7	CBX8	PCGF4	0.001074398
3	289	234	AAFLEAKGQGALDPNGTR	MKISHQR	7	2	CBX8	PCGF4	4.243953e-07
4	289	60	AAFLEAKGQGALDPNGTR	NTMTTKECLHR	7	6	CBX8	RNF2	0.001525814
5	289	71	AAFLEAKGQGALDPNGTR	SDKTLQDIVYK	7	3	CBX8	PCGF4	9.077524e-06
6	289	82	AAFLEAKGQGALDPNGTR	SGNKECPTCR	7	4	CBX8	RNF2	2.782225e-10
7	289	154	AAFLEAKGQGALDPNGTR	SKEEVNDKR	7	2	CBX8	PCGF4	0.001163638
8	289	10	AAFLEAKGQGALDPNGTR	VFAAEALLKR	7	9	CBX8	CBX8	1.878002e-06
9	289	227	AAFLEAKGQGALDPNGTR	VRPTCKR	7	6	CBX8	PCGF4	0.01321134
10	289	247	AAFLEAKGQGALDPNGTR	YIKTSGNATVDHLSK	7	3	CBX8	RNF2	2.522645e-06
11	89	234	AKTYEFR	MKISHQR	2	2	CBX8	PCGF4	5.689345e-07
12	96	82	DFYAAHPSADAANGSNEDRGEVADEDKR	LVPGLFKNEMK	27	7	PCGF4	PCGF4	0.0009038255
13	96	82	DFYAAHPSADAANGSNEDRGEVADEDKR	LVPGLFKNEMKR	27	7	PCGF4	PCGF4	0.006351958
14	63	10	EMELYGPKKR	VFAAEALLKR	9	9	CBX8	CBX8	0.06117043
15	61	10	EREMELYGPKKR	VFAAEALLKRR	10	9	CBX8	CBX8	0.006271989
16	34	26	GWSQKYSTWEPEENILDAR	MEYLVKWK	5	6	CBX8	CBX8	0.0001045197
17	34	82	GWSQKYSTWEPEENILDAR	SGNKECPTCR	5	4	CBX8	RNF2	1.747713e-05
18	34	10	GWSQKYSTWEPEENILDAR	VFAAEALLKR	5	9	CBX8	CBX8	4.99307e-10
19	131	82	INKHNNQQALSHSIEEGLK	SGNKECPTCR	3	4	RNF2	RNF2	0.0003423447
20	131	227	INKHNNQQALSHSIEEGLK	VRPTCKR	3	6	RNF2	PCGF4	0.04664507
21	205	289	KELPDPSQRPLGEPSAGLGEYLK	AAFLEAKGQGALDPNGTR	1	7	CBX8	CBX8	1.993334e-06
22	205	199	KELPDPSQRPLGEPSAGLGEYLK	RGPKPR	1	4	CBX8	CBX8	0.00151233
23	205	230	KELPDPSQRPLGEPSAGLGEYLKGR	KLDDTPSGAGK	23	1	CBX8	CBX8	0.08924244
24	230	289	KLDDTPSGAGKFPAGHSVIQLAR	AAFLEAKGQGALDPNGTR	11	7	CBX8	CBX8	1.00605e-18
25	230	10	KLDDTPSGAGKFPAGHSVIQLAR	VFAAEALLKR	11	9	CBX8	CBX8	0.001665555
26	231	200	LDDTPSGAGKFPAGHSVIQLAR	GPKPRK	10	3	CBX8	CBX8	0.02362341
27	231	198	LDDTPSGAGKFPAGHSVIQLAR	KRGPKPR	10	1	CBX8	CBX8	0.22305
28	231	198	LDDTPSGAGKFPAGHSVIQLAR	KRGPKPR	10	5	CBX8	CBX8	0.005359983
29	82	115	LVPGLFKNEMK	GEVADEDKR	7	8	PCGF4	PCGF4	0.004738665
30	82	115	LVPGLFKNEMKR	GEVADEDKR	7	8	PCGF4	PCGF4	0.004019341
31	218	146	NGPLPLKYR	KVNKDK	7	1	PCGF4	PCGF4	0.0004855804
32	218	234	NGPLPLKYR	MKISHQR	7	2	PCGF4	PCGF4	7.818517e-07
33	60	82	NTMTTKECLHR	SGNKECPTCR	6	4	RNF2	RNF2	3.386784e-08
34	254	199	QDSDLVQCGVTSPSSAEATGKLAVDTFPAR	RGPKPR	21	4	CBX8	CBX8	0.1569618
35	253	289	RQDSDLVQCGVTSPSSAEATGKLAVDTFPAR	AAFLEAKGQGALDPNGTR	22	7	CBX8	CBX8	1.835485e-06
36	253	89	RQDSDLVQCGVTSPSSAEATGKLAVDTFPAR	AKTYEFR	22	2	CBX8	CBX8	0.1249508
37	253	230	RQDSDLVQCGVTSPSSAEATGKLAVDTFPAR	KLDDTPSGAGKFPAGHSVIQLAR	22	11	CBX8	CBX8	0.0001938019
38	253	234	RQDSDLVQCGVTSPSSAEATGKLAVDTFPAR	MKISHQR	22	2	CBX8	PCGF4	0.02497397
39	71	234	SDKTLQDIVYK	MKISHQR	3	2	PCGF4	PCGF4	1.808354e-19
40	71	227	SDKTLQDIVYK	VRPTCKR	3	6	PCGF4	PCGF4	4.641303e-07
41	82	89	SGNKECPTCR	AKTYEFR	4	2	RNF2	CBX8	8.97104e-06
42	82	92	SGNKECPTCR	KKLVSKR	4	6	RNF2	RNF2	1.216516e-14
43	82	93	SGNKECPTCR	KLVSKR	4	5	RNF2	RNF2	0.001088104
44	82	234	SGNKECPTCR	MKISHQR	4	2	RNF2	PCGF4	4.011024e-17
45	82	10	SGNKECPTCR	VFAAEALLKR	4	9	RNF2	CBX8	7.174521e-11
46	154	234	SKEEVNDKR	MKISHQR	2	2	PCGF4	PCGF4	1.14613e-14
47	154	218	SKEEVNDKR	NGPLPLKYR	2	7	PCGF4	PCGF4	1.079449e-10
48	154	218	SKEEVNDKR	NGPLPLKYR	8	7	PCGF4	PCGF4	2.619803e-05
49	185	199	VDDKPSSPGDSSKKR	RGPKPR	13	4	CBX8	CBX8	0.00328578
50	10	89	VFAAEALLKR	AKTYEFR	9	2	CBX8	CBX8	4.280547e-08
51	10	26	VFAAEALLKR	MEYLVKWK	9	6	CBX8	CBX8	0.0001065819
52	10	234	VFAAEALLKR	MKISHQR	9	2	CBX8	PCGF4	1.211387e-09
53	10	227	VFAAEALLKR	VRPTCKR	9	6	CBX8	PCGF4	0.06587938
54	10	63	VFAAEALLKRR	EMELYGPKK	9	8	CBX8	CBX8	0.003487175
55	10	63	VFAAEALLKRR	EMELYGPKKR	9	8	CBX8	CBX8	9.999956e-08
56	227	234	VRPTCKR	MKISHQR	6	2	PCGF4	PCGF4	9.806845e-08
57	32	10	WKGWSQKYSTWEPEENILDAR	VFAAEALLKR	2	9	CBX8	CBX8	6.712143e-05
58	52	60	YCPICDVQVHKTRPLLNIR	NTMTTKECLHR	11	6	PCGF4	RNF2	0.008290253
59	289	250	AAFLEAKGQGALDPNGTR	TSGNATVDHLSKYLAVR	7	12	CBX8	RNF2	0.0001208258
60	34	289	GWSQKYSTWEPEENILDAR	AAFLEAKGQGALDPNGTR	5	7	CBX8	CBX8	3.28664e-09
61	34	234	GWSQKYSTWEPEENILDAR	MKISHQR	5	2	CBX8	PCGF4	0.001066325
62	131	289	INKHNNQQALSHSIEEGLK	AAFLEAKGQGALDPNGTR	3	7	RNF2	CBX8	4.724294e-05
63	154	147	SKEEVNDKR	VNKDKEK	2	3	PCGF4	PCGF4	0.02277085
64	10	63	VFAAEALLKR	EMELYGPKK	9	8	CBX8	CBX8	0.01009759
65	10	154	VFAAEALLKR	SKEEVNDKR	9	2	CBX8	PCGF4	0.002796768
66	247	377	YIKTSGNATVDHLSK	ESNTDQGFFKEK	3	10	RNF2	CBX8	0.02732521
