## Supplementary Data 4. for "Dynamic PRC1-CBX8 stabilizes a porous structure of chromatin condensates"

	PepPos1	PepPos2	PepSeq1	PepSeq2	LinkPos1	LinkPos2	Protein1	Protein2	Score
1	289	289	AAFLEAKGQGALDPNGTR	AAFLEAKGQGALDPNGTR	7	7	CBX8	CBX8	0.001739772
2	289	89	AAFLEAKGQGALDPNGTR	AKTYEFR	7	2	CBX8	CBX8	2.708535e-06
3	289	19	AAFLEAKGQGALDPNGTR	KQLATK	7	1	CBX8	H31	0.1324693
4	289	82	AAFLEAKGQGALDPNGTR	LVPGLFKNEMK	7	7	CBX8	PCGF4	0.356438
5	289	234	AAFLEAKGQGALDPNGTR	MKISHQR	7	2	CBX8	PCGF4	2.775171e-26
6	289	71	AAFLEAKGQGALDPNGTR	SDKTLQDIVYK	7	3	CBX8	PCGF4	1.571957e-12
7	289	82	AAFLEAKGQGALDPNGTR	SGNKECPTCR	7	4	CBX8	RNF2	3.465826e-10
8	289	154	AAFLEAKGQGALDPNGTR	SKEEVNDKR	7	2	CBX8	PCGF4	0.02028659
9	289	10	AAFLEAKGQGALDPNGTR	VFAAEALLKR	7	9	CBX8	CBX8	5.351019e-21
10	289	247	AAFLEAKGQGALDPNGTR	YIKTSGNATVDHLSK	7	3	CBX8	RNF2	1.457811e-11
11	89	89	AKTYEFR	AKTYEFR	2	2	CBX8	CBX8	1.083607e-07
12	89	19	AKTYEFR	KQLATK	2	1	CBX8	H31	7.585061e-08
13	89	234	AKTYEFR	MKISHQR	2	2	CBX8	PCGF4	1.210093e-27
14	89	76	AKTYEFR	PKTFLLK	2	2	CBX8	CBX8	2.057653e-09
15	89	4	AKTYEFR	TKQTAR	2	2	CBX8	H31	2.580284e-05
16	118	13	AVTKYTSSK	AKAKTR	4	4	H2B	H2A	4.263332e-10
17	118	89	AVTKYTSSK	AKTYEFR	4	2	H2B	CBX8	0.0002059482
18	96	82	DFYAAHPSADAANGSNEDRGEVADEDKR	LVPGLFKNEMK	27	7	PCGF4	PCGF4	1.540967e-05
19	96	82	DFYAAHPSADAANGSNEDRGEVADEDKR	LVPGLFKNEMKR	27	7	PCGF4	PCGF4	0.0239906
20	206	230	ELPDPSQRPLGEPSAGLGEYLKGR	KLDDTPSGAGK	22	1	CBX8	CBX8	2.861989e-19
21	63	72	EMELYGPKK	RGPKPK	8	4	CBX8	CBX8	9.617464e-08
22	63	10	EMELYGPKKR	VFAAEALLKR	8	9	CBX8	CBX8	0.01329871
23	61	72	EREMELYGPKK	RGPKPK	10	4	CBX8	CBX8	0.00552424
24	61	10	EREMELYGPKK	VFAAEALLKR	10	9	CBX8	CBX8	0.1886693
25	61	10	EREMELYGPKKR	VFAAEALLKR	10	9	CBX8	CBX8	0.06823074
26	73	89	GPKPKTFLLK	AKTYEFR	3	2	CBX8	CBX8	0.0002145464
27	73	89	GPKPKTFLLK	AKTYEFR	5	2	CBX8	CBX8	5.972564e-15
28	73	10	GPKPKTFLLK	VFAAEALLKR	5	9	CBX8	CBX8	0.009310762
29	14	7	GSKKAVTK	SAPAPKK	3	6	H2B	H2B	0.0004402797
30	34	89	GWSQKYSTWEPEENILDAR	AKTYEFR	5	2	CBX8	CBX8	0.7316578
31	34	10	GWSQKYSTWEPEENILDAR	VFAAEALLKR	5	9	CBX8	CBX8	3.415083e-20
32	131	289	INKHNNQQALSHSIEEGLK	AAFLEAKGQGALDPNGTR	3	7	RNF2	CBX8	9.587411e-10
33	131	82	INKHNNQQALSHSIEEGLK	SGNKECPTCR	3	4	RNF2	RNF2	0.0004554177
34	131	227	INKHNNQQALSHSIEEGLK	VRPTCKR	3	6	RNF2	PCGF4	0.4109944
35	205	289	KELPDPSQRPLGEPSAGLGEYLK	AAFLEAKGQGALDPNGTR	1	7	CBX8	CBX8	3.089494e-06
36	205	89	KELPDPSQRPLGEPSAGLGEYLK	AKTYEFR	1	2	CBX8	CBX8	0.01283781
37	205	230	KELPDPSQRPLGEPSAGLGEYLK	KLDDTPSGAGKFPAGHSVIQLAR	1	1	CBX8	CBX8	0.0003923672
38	205	230	KELPDPSQRPLGEPSAGLGEYLK	KLDDTPSGAGKFPAGHSVIQLAR	1	11	CBX8	CBX8	0.001666386
39	205	198	KELPDPSQRPLGEPSAGLGEYLK	KRGPKPR	1	5	CBX8	CBX8	0.005211513
40	205	234	KELPDPSQRPLGEPSAGLGEYLK	MKISHQR	1	2	CBX8	PCGF4	0.04209418
41	205	199	KELPDPSQRPLGEPSAGLGEYLK	RGPKPR	1	4	CBX8	CBX8	0.003812046
42	205	82	KELPDPSQRPLGEPSAGLGEYLK	SGNKECPTCR	1	4	CBX8	RNF2	2.356808e-06
43	205	185	KELPDPSQRPLGEPSAGLGEYLK	VDDKPSSPGDSSK	1	4	CBX8	CBX8	3.892247e-05
44	205	10	KELPDPSQRPLGEPSAGLGEYLK	VFAAEALLKR	1	9	CBX8	CBX8	0.03711403
45	205	230	KELPDPSQRPLGEPSAGLGEYLKGR	KLDDTPSGAGK	23	1	CBX8	CBX8	0.001248192
46	35	37	KESYSVYVYK	KGNYAER	1	1	H2B	H2A	1.689991e-32
47	230	289	KLDDTPSGAGKFPAGHSVIQLAR	AAFLEAKGQGALDPNGTR	1	7	CBX8	CBX8	2.212246e-06
48	230	289	KLDDTPSGAGKFPAGHSVIQLAR	AAFLEAKGQGALDPNGTR	11	7	CBX8	CBX8	4.871914e-21
49	230	89	KLDDTPSGAGKFPAGHSVIQLAR	AKTYEFR	11	2	CBX8	CBX8	0.007697213
50	230	82	KLDDTPSGAGKFPAGHSVIQLAR	SGNKECPTCR	11	4	CBX8	RNF2	0.3388332
51	230	10	KLDDTPSGAGKFPAGHSVIQLAR	VFAAEALLKR	11	9	CBX8	CBX8	0.01152255
52	19	19	KQLATK	KQLATK	1	1	H31	H31	5.347996e-05
53	19	89	KQLATKAAR	AKTYEFR	6	2	H31	CBX8	0.004334436
54	19	10	KQLATKAAR	KSTGGKAPR	6	1	H31	H31	0.1584695
55	19	10	KQLATKAAR	KSTGGKAPR	6	6	H31	H31	0.01933697
56	19	20	KQLATKAAR	QLATKAAR	6	5	H31	H31	0.0005544607
57	19	11	KQLATKAAR	STGGKAPR	6	5	H31	H31	2.662235e-09
58	19	4	KQLATKAAR	TKQTAR	6	2	H31	H31	2.884989e-12
59	19	32	KQLATKAAR	WKGWSQK	6	2	H31	CBX8	0.00404005
60	28	89	KSAPATGGVK	AKTYEFR	1	2	H31	CBX8	0.005525669
61	28	19	KSAPATGGVK	KQLATK	1	1	H31	H31	2.63832e-24
62	28	19	KSAPATGGVK	KQLATKAAR	1	6	H31	H31	9.474197e-22
63	28	28	KSAPATGGVK	KSAPATGGVK	1	1	H31	H31	0.003165102
64	28	10	KSAPATGGVK	KSTGGKAPR	1	6	H31	H31	1.332892e-10
65	28	20	KSAPATGGVK	QLATKAAR	1	5	H31	H31	1.220312e-13
66	28	11	KSAPATGGVK	STGGKAPR	1	5	H31	H31	5.331887e-06
67	28	4	KSAPATGGVK	TKQTAR	1	2	H31	H31	2.012677e-09
68	28	19	KSAPATGGVKKPHR	KQLATKAAR	1	6	H31	H31	2.013159e-05
69	10	19	KSTGGKAPR	KQLATK	1	1	H31	H31	0.0007814638
70	10	4	KSTGGKAPR	TKQTAR	1	2	H31	H31	5.310472e-08
71	10	19	KSTGGKAPR	KQLATK	6	1	H31	H31	2.469145e-22
72	231	198	LDDTPSGAGKFPAGHSVIQLAR	KRGPKPR	10	5	CBX8	CBX8	0.359992
73	101	19	LLLPGELAKHAVSEGTK	KQLATK	9	1	H2B	H31	8.050245e-06
74	101	10	LLLPGELAKHAVSEGTK	KSTGGKAPR	9	6	H2B	H31	0.555789
75	101	4	LLLPGELAKHAVSEGTK	TKQTAR	9	2	H2B	H31	2.090085e-05
76	82	234	LVPGLFKNEMK	MKISHQR	7	2	PCGF4	PCGF4	0.4412405
77	82	82	LVPGLFKNEMK	SGNKECPTCR	7	4	PCGF4	RNF2	0.0002998135
78	234	234	MKISHQR	MKISHQR	2	2	PCGF4	PCGF4	0.003485647
79	218	146	NGPLPLKYR	KVNKDK	7	1	PCGF4	PCGF4	1.765327e-11
80	218	147	NGPLPLKYR	VNKDKEK	7	3	PCGF4	PCGF4	1.638873e-05
81	60	92	NTMTTKECLHR	KKLVSK	6	2	RNF2	RNF2	0.001628396
82	60	92	NTMTTKECLHR	KKLVSKR	6	6	RNF2	RNF2	0.07690509
83	60	82	NTMTTKECLHR	SGNKECPTCR	6	4	RNF2	RNF2	4.537132e-07
84	2	19	PEPAKSAPAPK	KQLATK	1	1	H2B	H31	6.35176e-05
85	2	18	PEPAKSAPAPK	AVTKAQK	5	4	H2B	H2B	0.03230891
86	2	19	PEPAKSAPAPK	KQLATK	5	1	H2B	H31	9.312079e-05
87	2	19	PEPAKSAPAPK	KQLATKAAR	5	6	H2B	H31	4.236981e-10
88	2	28	PEPAKSAPAPK	KSAPATGGVK	5	1	H2B	H31	0.0002442998
89	20	11	QLATKAAR	STGGKAPR	5	5	H31	H31	3.811365e-05
90	20	4	QLATKAAR	TKQTAR	5	2	H31	H31	7.434535e-11
91	48	4	QVHPDTGISSKAMGIMNSFVNDIFER	TKQTAR	11	2	H2B	H31	0.07889109
92	253	289	RQDSDLVQCGVTSPSSAEATGKLAVDTFPAR	AAFLEAKGQGALDPNGTR	22	7	CBX8	CBX8	2.834573e-14
93	253	89	RQDSDLVQCGVTSPSSAEATGKLAVDTFPAR	AKTYEFR	22	2	CBX8	CBX8	0.1379372
94	253	205	RQDSDLVQCGVTSPSSAEATGKLAVDTFPAR	KELPDPSQRPLGEPSAGLGEYLK	22	1	CBX8	CBX8	5.504661e-07
95	253	234	RQDSDLVQCGVTSPSSAEATGKLAVDTFPAR	MKISHQR	22	2	CBX8	PCGF4	3.92547e-05
96	253	10	RQDSDLVQCGVTSPSSAEATGKLAVDTFPAR	VFAAEALLKR	22	9	CBX8	CBX8	0.08104519
97	54	65	RYQKSTELLIR	KLPFQR	4	1	H31	H31	1.322088e-05
98	29	19	SAPATGGVKKPHR	KQLATKAAR	9	6	H31	H31	0.0001884141
99	71	89	SDKTLQDIVYK	AKTYEFR	3	2	PCGF4	CBX8	0.0354103
100	71	92	SDKTLQDIVYK	KKLVSK	3	1	PCGF4	RNF2	3.509972e-33
101	71	92	SDKTLQDIVYK	KKLVSK	3	2	PCGF4	RNF2	2.101382e-07
102	71	92	SDKTLQDIVYK	KKLVSKR	3	2	PCGF4	RNF2	0.0009130285
103	71	234	SDKTLQDIVYK	MKISHQR	3	2	PCGF4	PCGF4	3.862319e-29
104	71	82	SDKTLQDIVYK	SGNKECPTCR	3	4	PCGF4	RNF2	0.01039059
105	71	227	SDKTLQDIVYK	VRPTCKR	3	6	PCGF4	PCGF4	0.05822344
106	82	89	SGNKECPTCR	AKTYEFR	4	2	RNF2	CBX8	2.19264e-13
107	82	92	SGNKECPTCR	KKLVSK	4	2	RNF2	RNF2	9.751603e-18
108	82	92	SGNKECPTCR	KKLVSKR	4	2	RNF2	RNF2	9.665868e-06
109	82	92	SGNKECPTCR	KKLVSKR	4	6	RNF2	RNF2	5.741101e-10
110	82	93	SGNKECPTCR	KLVSKR	4	1	RNF2	RNF2	1.397397e-05
111	82	93	SGNKECPTCR	KLVSKR	4	5	RNF2	RNF2	8.873601e-08
112	82	234	SGNKECPTCR	MKISHQR	4	2	RNF2	PCGF4	6.067794e-07
113	82	82	SGNKECPTCR	SGNKECPTCR	4	4	RNF2	RNF2	0.03394268
114	82	10	SGNKECPTCR	VFAAEALLKR	4	9	RNF2	CBX8	1.320234e-06
115	82	227	SGNKECPTCR	VRPTCKR	4	6	RNF2	PCGF4	0.125705
116	82	32	SGNKECPTCR	WKGWSQK	4	2	RNF2	CBX8	0.08153735
117	82	93	SGNKECPTCRK	KLVSKR	4	5	RNF2	RNF2	1.1909e-06
118	154	89	SKEEVNDKR	AKTYEFR	2	2	PCGF4	CBX8	0.0003166237
119	154	146	SKEEVNDKR	KVNKDKEK	2	1	PCGF4	PCGF4	1.698365e-09
120	154	218	SKEEVNDKR	NGPLPLKYR	2	7	PCGF4	PCGF4	7.915278e-07
121	154	147	SKEEVNDKR	VNKDKEK	2	5	PCGF4	PCGF4	0.0001735242
122	154	218	SKEEVNDKR	NGPLPLKYR	8	7	PCGF4	PCGF4	4.698536e-10
123	33	37	SRKESYSVYVYK	KGNYAER	3	1	H2B	H2A	0.09921566
124	11	89	STGGKAPR	AKTYEFR	5	2	H31	CBX8	0.4541065
125	11	19	STGGKAPR	KQLATK	5	1	H31	H31	6.787356e-16
126	11	4	STGGKAPR	TKQTAR	5	2	H31	H31	9.660976e-07
127	78	89	TFLLKAQAK	AKTYEFR	5	2	CBX8	CBX8	5.236988e-17
128	78	72	TFLLKAQAK	RGPKPK	5	4	CBX8	CBX8	0.02526612
129	4	19	TKQTAR	KQLATK	2	1	H31	H31	3.517134e-17
130	185	198	VDDKPSSPGDSSK	KRGPKPR	4	5	CBX8	CBX8	1.620621e-05
131	185	199	VDDKPSSPGDSSKKR	RGPKPR	13	4	CBX8	CBX8	0.02659233
132	10	89	VFAAEALLKR	AKTYEFR	9	2	CBX8	CBX8	3.51685e-09
133	10	63	VFAAEALLKR	EMELYGPKK	9	8	CBX8	CBX8	0.03069707
134	10	19	VFAAEALLKR	KQLATK	9	1	CBX8	H31	0.00227847
135	10	28	VFAAEALLKR	KSAPATGGVK	9	1	CBX8	H31	1.242973e-13
136	10	26	VFAAEALLKR	MEYLVKWK	9	6	CBX8	CBX8	6.398806e-05
137	10	234	VFAAEALLKR	MKISHQR	9	2	CBX8	PCGF4	2.19524e-14
138	10	4	VFAAEALLKR	TKQTAR	9	2	CBX8	H31	9.101877e-08
139	10	32	VFAAEALLKR	WKGWSQK	9	2	CBX8	CBX8	0.2161458
140	10	63	VFAAEALLKRR	EMELYGPKK	9	8	CBX8	CBX8	0.1781488
141	10	63	VFAAEALLKRR	EMELYGPKKR	9	8	CBX8	CBX8	0.07427725
142	227	234	VRPTCKR	MKISHQR	6	2	PCGF4	PCGF4	1.47387e-14
143	32	89	WKGWSQK	AKTYEFR	2	2	CBX8	CBX8	9.253232e-05
144	32	19	WKGWSQK	KQLATK	2	1	CBX8	H31	0.2125186
145	32	234	WKGWSQK	MKISHQR	2	2	CBX8	PCGF4	0.03812002
146	32	4	WKGWSQK	TKQTAR	2	2	CBX8	H31	0.0004335499
147	32	10	WKGWSQKYSTWEPEENILDAR	VFAAEALLKR	2	9	CBX8	CBX8	0.08045803
148	32	10	WKGWSQKYSTWEPEENILDAR	VFAAEALLKR	7	9	CBX8	CBX8	8.561764e-13
149	52	60	YCPICDVQVHKTRPLLNIR	NTMTTKECLHR	11	6	PCGF4	RNF2	0.01977352
150	247	377	YIKTSGNATVDHLSK	ESNTDQGFFKEK	3	10	RNF2	CBX8	4.959356e-05
151	55	65	YQKSTELLIR	KLPFQR	3	1	H31	H31	7.470798e-20
152	55	19	YQKSTELLIR	KQLATK	3	1	H31	H31	7.468701e-12
153	55	28	YQKSTELLIR	KSAPATGGVK	3	1	H31	H31	0.008167511
154	55	11	YQKSTELLIR	STGGKAPR	3	5	H31	H31	0.001724538
155	55	4	YQKSTELLIR	TKQTAR	3	2	H31	H31	3.455984e-06
156	289	250	AAFLEAKGQGALDPNGTR	TSGNATVDHLSKYLAVR	7	12	CBX8	RNF2	0.101384
157	63	200	EMELYGPKK	GPKPRK	8	3	CBX8	CBX8	0.006456824
158	10	19	GLGKGGAK	KQLATK	4	1	H4	H31	1.140212e-05
159	73	10	GPKPKTFLLK	VFAAEALLKR	3	9	CBX8	CBX8	0.0006766429
160	230	227	KLDDTPSGAGKFPAGHSVIQLAR	VRPTCKR	11	6	CBX8	PCGF4	0.03086084
161	71	92	SDKTLQDIVYK	KKLVSKR	3	1	PCGF4	RNF2	1.206569e-08
162	154	146	SKEEVNDKR	KVNKDKEK	2	4	PCGF4	PCGF4	1.880066e-05
163	154	147	SKEEVNDKR	VNKDKEK	2	3	PCGF4	PCGF4	1.233785e-21
164	44	234	SLHSELMCPICLDMLKNTMTTK	MKISHQR	16	2	RNF2	PCGF4	0.0006793463
165	19	10	KQLATKAAR	GLGKGGAK	6	4	H31	H4	1.284952e-12
166	28	19	KSAPATGGVKKPHR	KQLATK	10	1	H31	H31	2.070944e-05
